# Research gaps and new insights in the intriguing evolution of *Drosophila* seminal proteins

**DOI:** 10.1101/2021.05.11.443674

**Authors:** J Hurtado, FC Almeida, SA Belliard, S Revale, E Hasson

**Affiliations:** Departamento de Ecología, Genética y Evolución, Facultad de Ciencias Exactas y Naturales, Universidad de Buenos Aires (UBA), CABA, Argentina; Instituto de Ecología, Genética y Evolución de Buenos Aires, Consejo Nacional de Investigaciones Científicas y Técnicas (CONICET), CABA, Argentina; Laboratorio de Insectos de Importancia Agronómica, IGEAF (INTA), GV-IABIMO (CONICET), Hurlingham, Buenos Aires, Argentina; Wellcome Trust Centre for Human Genetics, University of Oxford, Oxford, OX3 7BN, UK

**Author notes:** Author for Correspondence: Juan Hurtado.

**Keywords:** Accessory glands, *De novo* gene evolution, Gene co-option, Gene turnover, Gene origin, Seminal fluid

## Abstract

While the striking effects that seminal fluid proteins (SFPs) exert on females are fairly conserved among Diptera, they exhibit remarkable evolutionary lability. Consequently, most SFPs lack detectable homologs among the repertoire of SFPs of phylogenetically distant species. How such a rapidly changing proteome “manages” to conserve functions across taxa is a fascinating question. However, this and other pivotal aspects of SFPs’ evolution remain elusive because discoveries on these proteins have been mainly restricted to the model *D. melanogaster*. Here, we provide an overview of the current knowledge on the inter-specific divergence of *Drosophila* SFPs and compile the increasing amount of relevant genomic information from multiple species. Capitalizing the accumulated knowledge in *D. melanogaster*, we present novel sets of high-confidence SFP candidates and transcription factors presumptively involved in regulating the expression of SFPs. We also address open questions by performing comparative genomic analyses that failed to support the existence of conserved SFPs shared by most dipterans and indicated that gene co-option is the most frequent mechanism accounting for the origin of *Drosophila* SFP-coding genes. We hope our update establishes a starting point to integrate, as more species are assayed for SFPs, further data and thus, to widen the understanding of the intricate evolution of these proteins.
