## supplementary table for "Research gaps and new insights in the intriguing evolution of *Drosophila* seminal proteins"

### Sheet: Table_S1
Name	FlyBase gene ID	First work(s) reporting this gene as seminal	Candidate (present report)	UHCC	KSG (convincing evidence for transfer to females)	First confirmation source(s)	Predominant male reproductive tissue (original source or Flyatlas2)*	AG-Enrichment (modENCODE, AG expression higher than in any other 4-days-old adult tissue)	RPKM (modENCODE)	AG-Enrichment (Flyatlas2, enrichment > 1)	FPKM (Flyatlas2)	Secretory path (SignalP)	Extracellular (DeepLoc)
Anp	FBgn0000094	Findlay et al. 2008	TRUE	FALSE	TRUE	Findlay et al. 2008	ED	TRUE	2097	TRUE	24958	TRUE	TRUE
awd	FBgn0000150	present report	TRUE	FALSE	FALSE	–	AG	FALSE	661	TRUE	1017	TRUE	TRUE
CecA1	FBgn0000276	present report	TRUE	FALSE	FALSE	–	AG	FALSE	648	TRUE	917	TRUE	TRUE
Sap-r	FBgn0000416	present report	TRUE	FALSE	FALSE	–	AG	FALSE	292	TRUE	274	TRUE	TRUE
Acp26Aa	FBgn0002855	Monsma & Wolfner 1988	TRUE	FALSE	TRUE	Monsma & Wolfner 1988; Monsma et al. 1990	AG	TRUE	3589	TRUE	5570	TRUE	TRUE
Acp26Ab	FBgn0002856	Monsma & Wolfner 1988	TRUE	FALSE	TRUE	Monsma & Wolfner 1988; Monsma et al. 1990	AG	TRUE	854	TRUE	3941	TRUE	TRUE
Acp95EF	FBgn0002863	Wolfner et al. 1997	TRUE	FALSE	TRUE	Findlay et al. 2008	AG	TRUE	12272	TRUE	120086	TRUE	TRUE
Acp70A	FBgn0003034	Chen et al. 1988	TRUE	FALSE	TRUE	Aigaki et al. 1991	AG	TRUE	796	TRUE	47419	TRUE	TRUE
Treh	FBgn0003748	Ayroles et al. 2011; Sepil et al. 2019	TRUE	FALSE	FALSE	–	AG	FALSE	127	TRUE	113	TRUE	TRUE
Ebp	FBgn0004181	Kopantseva et al. 1990	TRUE	FALSE	TRUE	Kopantseva 1990	EB	FALSE	283	FALSE	276	TRUE	TRUE
msopa	FBgn0004414	Swanson et al. 2001; Mueller et al. 2005	TRUE	FALSE	TRUE	Ravi Ram et al. 2005	AG	TRUE	15245	TRUE	8096	TRUE	TRUE
LysE	FBgn0004428	present report	TRUE	FALSE	FALSE	–	AG	FALSE	161	TRUE	1300	TRUE	TRUE
Cys	FBgn0004629	Findlay et al. 2008	TRUE	FALSE	TRUE	Findlay et al. 2008	AG	FALSE	327	FALSE	167	TRUE	TRUE
Acp36DE	FBgn0011559	Wolfner et al. 1997	TRUE	FALSE	TRUE	Bertram et al. 1996	AG	TRUE	10082	TRUE	13089	TRUE	TRUE
Ms	FBgn0011581	Ayroles et al. 2011; present report (checked with SignalP)	TRUE	FALSE	FALSE	–	AG	FALSE	109	TRUE	117	TRUE	TRUE
Mst57Da	FBgn0011668	Simmerl et al. 1995	TRUE	FALSE	TRUE	Cho et al. 1999; Findlay et al. 2008	AG	FALSE	109	TRUE	48723	TRUE	TRUE
Mst57Db	FBgn0011669	Simmerl et al. 1995	TRUE	FALSE	TRUE	Cho et al. 1999; Findlay et al. 2008	AG	FALSE	37500	TRUE	294024	TRUE	TRUE
Mst57Dc	FBgn0011670	Simmerl et al. 1995	TRUE	FALSE	TRUE	Cho et al. 1999; Findlay et al. 2008	AG	TRUE	3637	TRUE	14280	TRUE	TRUE
EbpII	FBgn0011694	Dyanov & Dzitoeva 1995	TRUE	FALSE	TRUE	Findlay et al. 2008	EB	FALSE	133	FALSE	556	TRUE	TRUE
Cp1	FBgn0013770	present report	TRUE	FALSE	FALSE	–	AG	FALSE	212	TRUE	244	TRUE	TRUE
Fer2LCH	FBgn0015221	present report	TRUE	FALSE	FALSE	–	TE	FALSE	401	FALSE	204	TRUE	TRUE
Fer1HCH	FBgn0015222	present report	TRUE	FALSE	FALSE	–	TE	FALSE	138	FALSE	141	TRUE	TRUE
Acp29AB	FBgn0015583	Wolfner et al. 1997	TRUE	FALSE	TRUE	Wong et al. 2008	AG	TRUE	582	TRUE	847	TRUE	TRUE
Acp53Ea	FBgn0015584	Swanson et al. 2001; Mueller et al. 2005	TRUE	FALSE	TRUE	Lung et al. (unpublished, in Wolfner et al. 1997)	AG	TRUE	2185	TRUE	30404	TRUE	TRUE
Acp63F	FBgn0015585	Wolfner et al. 1997	TRUE	FALSE	TRUE	Lung et al. (unpublished, in Wolfner et al. 1997)	AG	TRUE	1163	TRUE	17550	TRUE	TRUE
Acp76A	FBgn0015586	Wolfner et al. 1997	TRUE	FALSE	TRUE	Coleman et al. 1995	AG	TRUE	1140	TRUE	3582	TRUE	TRUE
Acp62F	FBgn0020509	Wolfner et al. 1997	TRUE	FALSE	TRUE	Lung & Wolfner 1999	AG	TRUE	931	TRUE	13320	TRUE	TRUE
Acp32CD	FBgn0023415	Wolfner et al. 1997	TRUE	FALSE	TRUE	Lung et al. (unpublished, in Wolfner et al. 1997)	AG	TRUE	6323	TRUE	2078	TRUE	TRUE
gbb	FBgn0024234	Swanson et al. 2001	TRUE	FALSE	FALSE	–	AG	TRUE	145	TRUE	40	TRUE	TRUE
Manf	FBgn0027095	present report	TRUE	TRUE	FALSE	–	AG	TRUE	698	TRUE	372	TRUE	TRUE
CG11864	FBgn0028944	Swanson et al. 2001; Mueller et al. 2005	TRUE	FALSE	TRUE	Ravi Ram et al. 2005	AG	TRUE	54	TRUE	377	TRUE	TRUE
Spn88Ea	FBgn0028984	Sepil et al. 2019	TRUE	FALSE	FALSE	–	AG	TRUE	69	TRUE	74	TRUE	TRUE
Obp8a	FBgn0030103	Sepil et al. 2019	TRUE	FALSE	FALSE	–	AG	TRUE	73	TRUE	69	TRUE	TRUE
regucalcin	FBgn0030362	Findlay et al. 2008	TRUE	FALSE	TRUE	Findlay et al. 2008	AG	TRUE	347	TRUE	562	TRUE	TRUE
CG9519	FBgn0030589	Ayroles et al. 2011	TRUE	FALSE	TRUE	Sepil et al. 2019	AG	TRUE	43	TRUE	85	TRUE	TRUE
CG15641	FBgn0030643	Ravi Ram & Wolfner 2007	TRUE	FALSE	TRUE	Findlay et al. 2008	AG	TRUE	855	TRUE	500	TRUE	TRUE
CG5162	FBgn0030828	Findlay et al. 2008	TRUE	FALSE	TRUE	Findlay et al. 2008	ED	TRUE	2174	TRUE	2626	TRUE	TRUE
CG4271	FBgn0031409	present report	TRUE	TRUE	FALSE	–	AG	TRUE	172	TRUE	314	TRUE	TRUE
IM33	FBgn0031561	present report	TRUE	FALSE	FALSE	–	AG	FALSE	358	FALSE	199	TRUE	TRUE
CG3604	FBgn0031562	present report	TRUE	FALSE	FALSE	–	AG	TRUE	137	TRUE	78	TRUE	TRUE
CG15635	FBgn0031617	Findlay et al. 2008	TRUE	FALSE	TRUE	Findlay et al. 2008	AG	TRUE	2809	TRUE	186	TRUE	TRUE
CG9029	FBgn0031746	Swanson et al. 2001; Mueller et al. 2005	TRUE	FALSE	TRUE	Findlay et al. 2008	AG	TRUE	4721	TRUE	11482	TRUE	TRUE
CG5731	FBgn0032192	Ayroles et al. 2011; present report (checked with SignalP)	TRUE	FALSE	FALSE	–	AG	TRUE	54	TRUE	88	TRUE	TRUE
atilla	FBgn0032422	present report	TRUE	TRUE	FALSE	–	AG	TRUE	110	TRUE	302	TRUE	TRUE
CG17549	FBgn0032774	Sepil et al. 2019	TRUE	TRUE	FALSE	–	AG	TRUE	575	TRUE	242	TRUE	TRUE
CG13965	FBgn0032834	Ravi Ram & Wolfner 2007	TRUE	FALSE	TRUE	Findlay et al. 2008	AG	TRUE	1589	TRUE	718	TRUE	TRUE
CG10651	FBgn0032853	Ravi Ram & Wolfner (unpublished, in Ravi Ram & Wolfner 2007)	TRUE	FALSE	TRUE	Findlay et al. 2008	AG	TRUE	97	TRUE	205	TRUE	TRUE
CG17472	FBgn0032868	Ravi Ram & Wolfner 2007	TRUE	FALSE	TRUE	Findlay et al. 2008	AG	TRUE	1548	TRUE	4056	TRUE	TRUE
CG9336	FBgn0032897	present report	TRUE	TRUE	FALSE	–	AG	TRUE	267	TRUE	555	TRUE	TRUE
Spn42De	FBgn0033115	Sepil et al. 2019	TRUE	FALSE	FALSE	–	AG	TRUE	28	TRUE	33	TRUE	TRUE
CG12828	FBgn0033145	Sepil et al. 2019	TRUE	FALSE	FALSE	–	AG	TRUE	80	TRUE	831	TRUE	TRUE
CG11112	FBgn0033164	Ravi Ram & Wolfner 2007	TRUE	TRUE	FALSE	–	AG	TRUE	1446	TRUE	454	TRUE	TRUE
CG11113	FBgn0033165	Ravi Ram & Wolfner 2007	TRUE	TRUE	FALSE	–	AG	TRUE	1524	TRUE	228	TRUE	TRUE
CG1701	FBgn0033167	Findlay et al. 2008	TRUE	FALSE	TRUE	Findlay et al. 2008	AG	TRUE	125	TRUE	1139	TRUE	TRUE
GLaz	FBgn0033799	Sepil et al. 2019	TRUE	FALSE	FALSE	–	AG	TRUE	26	TRUE	44	TRUE	TRUE
Acp53C14a	FBgn0034152	Holloway & Begun 2004	TRUE	FALSE	TRUE	Findlay et al. 2008	AG	TRUE	4643	TRUE	24577	TRUE	TRUE
Acp53C14b	FBgn0034153	Holloway & Begun 2004	TRUE	FALSE	TRUE	Findlay et al. 2008	AG	TRUE	8560	TRUE	1830	TRUE	TRUE
CG5267	FBgn0034154	Findlay et al. 2008	TRUE	FALSE	TRUE	Findlay et al. 2008	AG	TRUE	51	TRUE	212	TRUE	TRUE
CG10956	FBgn0034195	Swanson et al. 2001; Mueller et al. 2005	TRUE	FALSE	FALSE	–	AG	TRUE	30	TRUE	102	TRUE	TRUE
Gbp1	FBgn0034199	present report	TRUE	TRUE	FALSE	–	AG	TRUE	473	TRUE	146	TRUE	TRUE
Obp56e	FBgn0034471	Findlay et al. 2008	TRUE	FALSE	TRUE	Findlay et al. 2008	AG	TRUE	56	TRUE	309	TRUE	TRUE
Obp56g	FBgn0034474	Findlay et al. 2008	TRUE	FALSE	TRUE	Findlay et al. 2008	AG	TRUE	274	FALSE	141	TRUE	TRUE
CG18067	FBgn0034512	Findlay et al. 2008	TRUE	FALSE	TRUE	Findlay et al. 2008	ED	FALSE	379	FALSE	499	TRUE	TRUE
CG13557	FBgn0034867	present report	TRUE	TRUE	FALSE	–	AG	TRUE	175	TRUE	190	TRUE	TRUE
CG3640	FBgn0035042	Ravi Ram & Wolfner (unpublished, in Ravi Ram & Wolfner 2007)	TRUE	FALSE	TRUE	Sepil et al. 2019	AG	TRUE	312	TRUE	1688	TRUE	TRUE
CG12093	FBgn0035372	Sepil et al. 2019	TRUE	FALSE	FALSE	–	AG	TRUE	27	TRUE	36	TRUE	TRUE
CG1299	FBgn0035501	present report	TRUE	FALSE	FALSE	–	AG	TRUE	91	TRUE	45	TRUE	TRUE
CG18067	FBgn0036091	Findlay et al. 2008	TRUE	FALSE	TRUE	Findlay et al. 2008	TE	FALSE	7041	FALSE	990	TRUE	TRUE
CG12310	FBgn0036467	present report	TRUE	TRUE	FALSE	–	AG	TRUE	111	TRUE	108	TRUE	TRUE
CG33259	FBgn0036495	Ravi Ram & Wolfner 2007	TRUE	FALSE	TRUE	Findlay et al. 2008	AG	TRUE	130	TRUE	293	TRUE	TRUE
CG17035	FBgn0036545	present report	TRUE	FALSE	FALSE	–	AG	TRUE	33	TRUE	60	TRUE	TRUE
Spn77Bb	FBgn0036969	Findlay et al. 2008	TRUE	FALSE	TRUE	Findlay et al. 2008	ED	TRUE	973	TRUE	2685	TRUE	TRUE
Sems	FBgn0037036	Ravi Ram & Wolfner 2007	TRUE	FALSE	TRUE	Findlay et al. 2008	AG	TRUE	152	TRUE	692	TRUE	TRUE
CG11037	FBgn0037038	Ravi Ram & Wolfner 2007	TRUE	FALSE	TRUE	Findlay et al. 2008	AG	TRUE	369	TRUE	2180	TRUE	TRUE
SP167	FBgn0037039	Ravi Ram & Wolfner 2007	TRUE	FALSE	TRUE	Findlay et al. 2008	AG	TRUE	43	TRUE	222	TRUE	TRUE
CG11131	FBgn0037204	Ravi Ram & Wolfner 2007	TRUE	FALSE	FALSE	–	AG	TRUE	66	TRUE	44	TRUE	TRUE
CG12586	FBgn0037260	present report	TRUE	FALSE	FALSE	–	AG	TRUE	163	TRUE	39	TRUE	TRUE
CG17919	FBgn0037433	Findlay et al. 2008	TRUE	FALSE	TRUE	Findlay et al. 2008	AG	TRUE	41	TRUE	76	TRUE	TRUE
CG11977	FBgn0037650	Ravi Ram & Wolfner 2007	TRUE	TRUE	FALSE	–	AG	TRUE	210	TRUE	223	TRUE	TRUE
CG8420	FBgn0037664	Ravi Ram & Wolfner 2007	TRUE	TRUE	FALSE	–	AG	TRUE	251	TRUE	320	TRUE	TRUE
CG9427	FBgn0037721	present report	TRUE	FALSE	FALSE	–	AG	TRUE	65	TRUE	279	TRUE	TRUE
CG10041	FBgn0038014	Findlay et al. 2008	TRUE	FALSE	TRUE	Findlay et al. 2008	AG	TRUE	53	TRUE	254	TRUE	TRUE
Npc2b	FBgn0038198	Findlay et al. 2008	TRUE	FALSE	TRUE	Findlay et al. 2008	AG	TRUE	77	TRUE	111	TRUE	TRUE
CG10407	FBgn0038395	Findlay et al. 2008	TRUE	FALSE	TRUE	Findlay et al. 2008	TE	FALSE	295	TRUE	1697	TRUE	TRUE
CG16953	FBgn0038809	Ayroles et al. 2011; present report (checked with SignalP)	TRUE	FALSE	FALSE	–	AG	FALSE	124	TRUE	43	TRUE	TRUE
CG17843	FBgn0038919	Swanson et al. 2001; Mueller et al. 2005	TRUE	FALSE	TRUE	Findlay et al. 2008	AG	TRUE	273	TRUE	826	TRUE	TRUE
CG5402	FBgn0039521	Findlay et al. 2008	TRUE	FALSE	TRUE	Findlay et al. 2008	ED	TRUE	2887	TRUE	1851	TRUE	TRUE
CG9997	FBgn0039597	Swanson et al. 2001; Mueller et al. 2005	TRUE	FALSE	TRUE	Findlay et al. 2008	AG	TRUE	1333	TRUE	814	TRUE	TRUE
Aqrs	FBgn0039598	Ravi Ram & Wolfner 2007	TRUE	FALSE	TRUE	Findlay et al. 2008	AG	TRUE	1002	TRUE	1013	TRUE	TRUE
SPH202	FBgn0039599	Ravi Ram & Wolfner 2007	TRUE	TRUE	FALSE	–	AG	TRUE	158	TRUE	258	TRUE	TRUE
CG15539	FBgn0039782	Ayroles et al. 2011; present report (checked with SignalP)	TRUE	FALSE	FALSE	–	AG	TRUE	79	TRUE	214	TRUE	TRUE
lectin-46Cb	FBgn0040092	Swanson et al. 2001; Mueller et al. 2005	TRUE	FALSE	TRUE	Findlay et al. 2008	AG	TRUE	2490	TRUE	910	TRUE	TRUE
lectin-46Ca	FBgn0040093	Swanson et al. 2001; Mueller et al. 2005	TRUE	FALSE	TRUE	Ravi Ram et al. 2005	AG	TRUE	2379	TRUE	1203	TRUE	TRUE
lectin-30A	FBgn0040097	Holloway & Begun 2004	TRUE	FALSE	TRUE	Findlay et al. 2008	AG	TRUE	1856	TRUE	3459	TRUE	TRUE
lectin-29Ca	FBgn0040098	Holloway & Begun 2004	TRUE	FALSE	TRUE	Findlay et al. 2008	AG	TRUE	906	TRUE	1670	TRUE	TRUE
Lectin-21Ca	FBgn0040107	Ravi Ram & Wolfner 2007	TRUE	TRUE	FALSE	–	AG	TRUE	145	TRUE	300	TRUE	TRUE
Jafrac2	FBgn0040308	Ayroles et al. 2011; present report (checked with SignalP)	TRUE	FALSE	FALSE	–	AG	FALSE	121	TRUE	110	TRUE	TRUE
CG11664	FBgn0040341	Swanson et al. 2001; Mueller et al. 2005	TRUE	FALSE	FALSE	–	AG	TRUE	51	TRUE	94	TRUE	TRUE
CAH16	FBgn0040628	present report	TRUE	FALSE	FALSE	–	AG	TRUE	73	TRUE	146	TRUE	TRUE
Obp51a	FBgn0043530	Findlay et al. 2008	TRUE	FALSE	TRUE	Findlay et al. 2008	ED	TRUE	120	TRUE	20292	TRUE	TRUE
Obp56i	FBgn0043532	Findlay et al. 2008	TRUE	FALSE	TRUE	Findlay et al. 2008	AG	TRUE	36	TRUE	113	TRUE	TRUE
Obp56f	FBgn0043533	Findlay et al. 2008	TRUE	FALSE	TRUE	Findlay et al. 2008	AG	TRUE	282	TRUE	1419	TRUE	TRUE
Obp22a	FBgn0043539	Findlay et al. 2008	TRUE	FALSE	TRUE	Findlay et al. 2008	AG	TRUE	102	TRUE	1201	TRUE	TRUE
CG18284	FBgn0043825	Swanson et al. 2001; Mueller et al. 2005	TRUE	FALSE	TRUE	Findlay et al. 2008	AG	TRUE	1587	TRUE	3511	TRUE	TRUE
BG642312	FBgn0047334	Swanson et al. 2001; Mueller et al. 2005	TRUE	TRUE	FALSE	–	AG	TRUE	8759	TRUE	21245	TRUE	TRUE
CG30151	FBgn0050151	present report	TRUE	FALSE	FALSE	–	AG	TRUE	61	TRUE	40	TRUE	TRUE
CG30395	FBgn0050395	Ravi Ram & Wolfner 2007	TRUE	FALSE	TRUE	Findlay et al. 2008	AG	TRUE	1115	TRUE	775	TRUE	TRUE
CG30486	FBgn0050486	Ravi Ram & Wolfner 2007	TRUE	FALSE	TRUE	Findlay et al. 2008	AG	TRUE	56	TRUE	106	TRUE	TRUE
Antr	FBgn0050488	Ravi Ram & Wolfner 2007	TRUE	FALSE	TRUE	Findlay et al. 2008	AG	TRUE	230	TRUE	696	TRUE	TRUE
CG31413	FBgn0051413	Ayroles et al. 2011	TRUE	FALSE	TRUE	Sepil et al. 2019	AG	TRUE	221	TRUE	230	TRUE	TRUE
CG31418	FBgn0051418	Ravi Ram & Wolfner 2007	TRUE	FALSE	TRUE	Findlay et al. 2008	AG	TRUE	509	TRUE	680	TRUE	TRUE
CG31419	FBgn0051419	Findlay et al. 2008	TRUE	FALSE	TRUE	Findlay et al. 2008	AG	TRUE	241	TRUE	424	TRUE	TRUE
CG31515	FBgn0051515	Findlay et al. 2008	TRUE	FALSE	TRUE	Findlay et al. 2008	AG	TRUE	90	TRUE	403	TRUE	TRUE
CG31659	FBgn0051659	Ravi Ram & Wolfner 2007	TRUE	FALSE	TRUE	Findlay et al. 2008	AG	TRUE	715	TRUE	1204	TRUE	TRUE
CG31680	FBgn0051680	Ravi Ram & Wolfner 2007	TRUE	FALSE	TRUE	Findlay et al. 2008	AG	TRUE	341	TRUE	1823	TRUE	TRUE
CG31704	FBgn0051704	Findlay et al. 2008	TRUE	FALSE	TRUE	Findlay et al. 2008	ED	TRUE	328	TRUE	4318	TRUE	TRUE
CG31997	FBgn0051997	present report	TRUE	TRUE	FALSE	–	AG	TRUE	105	TRUE	1263	TRUE	TRUE
CG32382	FBgn0052382	Ravi Ram & Wolfner 2007	TRUE	TRUE	FALSE	–	AG	TRUE	183	TRUE	266	TRUE	TRUE
SPH194/Sphinx-1	FBgn0052383	Ravi Ram & Wolfner 2007	TRUE	FALSE	FALSE	–	AG	TRUE	69	TRUE	146	TRUE	TRUE
CG32457	FBgn0052457	present report	TRUE	FALSE	FALSE	–	TE	FALSE	124	TRUE	266	TRUE	TRUE
Ssp7	FBgn0052667	Ravi Ram & Wolfner 2007	TRUE	FALSE	TRUE	Findlay et al. 2008	AG	TRUE	634	TRUE	1007	TRUE	TRUE
CG32833	FBgn0052833	Ravi Ram & Wolfner 2007	TRUE	FALSE	TRUE	Findlay et al. 2008	AG	TRUE	136	TRUE	305	TRUE	TRUE
NLaz	FBgn0053126	Findlay et al. 2008	TRUE	FALSE	TRUE	Findlay et al. 2008	AG	FALSE	137	TRUE	181	TRUE	TRUE
CG33290	FBgn0053290	Sepil et al. 2019	TRUE	TRUE	FALSE	–	AG	TRUE	992	TRUE	618	TRUE	TRUE
Acp53C14c	FBgn0053530	Wagstaff (unpublished, in Holloway & Begun 2004); Holloway & Begun 2004	TRUE	FALSE	TRUE	Findlay et al. 2008	AG	TRUE	258	TRUE	1741	TRUE	TRUE
CG34002	FBgn0054002	Findlay et al. 2008	TRUE	FALSE	TRUE	Findlay et al. 2008	AG	TRUE	249	TRUE	319	TRUE	TRUE
CG34033	FBgn0054033	Findlay et al. 2008	TRUE	FALSE	TRUE	Findlay et al. 2008	AG	TRUE	270	TRUE	776	TRUE	TRUE
CG34034	FBgn0054034	Findlay et al. 2008	TRUE	FALSE	TRUE	Findlay et al. 2008	ED	TRUE	879	TRUE	4302	TRUE	TRUE
CG34051	FBgn0054051	Ravi Ram & Wolfner 2007	TRUE	FALSE	TRUE	Findlay et al. 2008	AG	TRUE	4390	TRUE	2056	TRUE	TRUE
Spn28B	FBgn0083141	Findlay et al. 2008	TRUE	FALSE	TRUE	Findlay et al. 2008	AG	TRUE	111	TRUE	596	TRUE	TRUE
Acp54A1	FBgn0083936	Begun & Lindfors 2005	TRUE	TRUE	FALSE	–	AG	TRUE	2817	TRUE	38236	TRUE	TRUE
BG642163	FBgn0083938	Swanson et al. 2001; Mueller et al. 2005	TRUE	FALSE	TRUE	Sepil et al. 2019	AG	TRUE	8192	TRUE	653	TRUE	TRUE
CG34129	FBgn0083965	Swanson et al. 2001; Mueller et al. 2005	TRUE	FALSE	TRUE	Findlay et al. 2008	AG	TRUE	970	TRUE	586	TRUE	TRUE
CG34130	FBgn0083966	Findlay et al. 2008	TRUE	FALSE	TRUE	Findlay et al. 2008	AG	TRUE	330	TRUE	576	TRUE	TRUE
CG34166	FBgn0085195	present report	TRUE	FALSE	FALSE	–	TE	FALSE	202	TRUE	733	TRUE	TRUE
CG34256	FBgn0085285	Ayroles et al. 2011; present report (checked with SignalP)	TRUE	FALSE	FALSE	–	AG	TRUE	65	TRUE	168	TRUE	TRUE
CG34299	FBgn0085328	present report	TRUE	TRUE	FALSE	–	AG	TRUE	230	TRUE	462	TRUE	TRUE
CG34447	FBgn0085476	Sepil et al. 2019	TRUE	FALSE	TRUE	Sepil et al. 2019	AG	TRUE	130	TRUE	130	TRUE	TRUE
CG34103	FBgn0250831	Swanson et al. 2001; Mueller et al. 2005	TRUE	TRUE	FALSE	–	AG	TRUE	1838	TRUE	5435	TRUE	TRUE
Dup99B	FBgn0250832	Saudan et al. 2002	TRUE	FALSE	TRUE	Findlay et al. 2008	ED	TRUE	4524	TRUE	39124	TRUE	TRUE
CG15394	FBgn0250835	Sepil et al. 2019	TRUE	TRUE	FALSE	–	AG	TRUE	657	TRUE	1271	TRUE	TRUE
CG17242	FBgn0250841	Findlay et al. 2008	TRUE	FALSE	TRUE	Findlay et al. 2008	ED	TRUE	1870	TRUE	3980	TRUE	TRUE
CG17575	FBgn0250842	Swanson et al. 2001; Mueller et al. 2005; Walker et al. 2006	TRUE	FALSE	TRUE	Ravi Ram et al. 2005	AG	TRUE	2964	TRUE	1866	TRUE	TRUE
CG14034	FBgn0250847	Swanson et al. 2001; Mueller et al. 2005	TRUE	FALSE	TRUE	Findlay et al. 2008	AG	TRUE	377	TRUE	2087	TRUE	TRUE
Sfp23F	FBgn0259949	Findlay et al. 2008	TRUE	FALSE	TRUE	Findlay et al. 2008	AG	TRUE	161	TRUE	1805	TRUE	TRUE
CG42465	FBgn0259955	present report	TRUE	FALSE	FALSE	–	AG	TRUE	62	TRUE	676	TRUE	TRUE
Sfp24C1	FBgn0259956	Findlay et al. 2008	TRUE	FALSE	TRUE	Findlay et al. 2008	AG	TRUE	173	TRUE	2016	TRUE	TRUE
CG42467	FBgn0259957	Sepil et al. 2019	TRUE	FALSE	FALSE	–	AG	TRUE	27	TRUE	816	TRUE	TRUE
Sfp24F	FBgn0259958	Findlay et al. 2008	TRUE	FALSE	TRUE	Findlay et al. 2008	AG	TRUE	818	TRUE	1577	TRUE	TRUE
Sfp26Ac	FBgn0259959	Findlay et al. 2008	TRUE	FALSE	TRUE	Findlay et al. 2008	AG	TRUE	226	TRUE	1285	TRUE	TRUE
CG42470	FBgn0259960	present report	TRUE	FALSE	FALSE	–	AG	TRUE	30	TRUE	271	TRUE	TRUE
CG42471	FBgn0259961	Sepil et al. 2019	TRUE	TRUE	FALSE	–	AG	TRUE	251	TRUE	931	TRUE	TRUE
Sfp33A1	FBgn0259962	Findlay et al. 2008	TRUE	FALSE	TRUE	Findlay et al. 2008	AG	TRUE	65	TRUE	2005	TRUE	TRUE
Sfp33A2	FBgn0259963	Findlay et al. 2008	TRUE	FALSE	TRUE	Findlay et al. 2008	AG	TRUE	64	TRUE	1099	TRUE	TRUE
Sfp33A3	FBgn0259964	Findlay et al. 2008	TRUE	FALSE	TRUE	Findlay et al. 2008	AG	TRUE	457	TRUE	5017	TRUE	TRUE
Sfp35C	FBgn0259965	Findlay et al. 2008	TRUE	FALSE	TRUE	Findlay et al. 2008	AG	TRUE	173	TRUE	4717	TRUE	TRUE
Sfp51E	FBgn0259966	Findlay et al. 2008	TRUE	FALSE	TRUE	Findlay et al. 2008	AG	TRUE	905	TRUE	1991	TRUE	TRUE
Sfp53D	FBgn0259967	Findlay et al. 2008	TRUE	FALSE	TRUE	Findlay et al. 2008	AG	TRUE	383	TRUE	1062	TRUE	TRUE
Sfp60F	FBgn0259968	Findlay et al. 2008	TRUE	FALSE	TRUE	Findlay et al. 2008	AG	FALSE	188	FALSE	728	TRUE	TRUE
Sfp65A	FBgn0259969	Findlay et al. 2008	TRUE	FALSE	TRUE	Findlay et al. 2008	AG	TRUE	404	TRUE	3174	TRUE	TRUE
Sfp70A4	FBgn0259970	Findlay et al. 2008	TRUE	FALSE	TRUE	Findlay et al. 2008	AG	TRUE	247	TRUE	13654	TRUE	TRUE
CG42481	FBgn0259971	present report	TRUE	TRUE	FALSE	–	AG	TRUE	2273	TRUE	131520	TRUE	TRUE
Sfp77F	FBgn0259972	Findlay et al. 2008	TRUE	FALSE	TRUE	Findlay et al. 2008	AG	TRUE	82	TRUE	3913	TRUE	TRUE
Sfp79B	FBgn0259973	Findlay et al. 2008	TRUE	FALSE	TRUE	Findlay et al. 2008	AG	TRUE	214	TRUE	5119	TRUE	TRUE
Sfp84E	FBgn0259974	Findlay et al. 2008	TRUE	FALSE	TRUE	Findlay et al. 2008	AG	TRUE	113	TRUE	711	TRUE	TRUE
Sfp87B	FBgn0259975	Findlay et al. 2008	TRUE	FALSE	TRUE	Findlay et al. 2008	AG	TRUE	364	FALSE	529	TRUE	TRUE
CG42521	FBgn0260396	present report	TRUE	TRUE	FALSE	–	AG	TRUE	393	TRUE	520	TRUE	TRUE
CG12163	FBgn0260462	present report	TRUE	TRUE	FALSE	–	AG	TRUE	103	TRUE	306	TRUE	TRUE
mfas	FBgn0260745	Swanson et al. 2001; Mueller et al. 2005	TRUE	FALSE	TRUE	Findlay et al. 2008	AG	TRUE	2043	TRUE	895	TRUE	TRUE
CG42564	FBgn0260766	Swanson et al. 2001; Mueller et al. 2005	TRUE	FALSE	TRUE	Findlay et al. 2008	AG	TRUE	1006	TRUE	710	TRUE	TRUE
Sfp26Ad	FBgn0261055	Findlay et al. 2009	TRUE	FALSE	TRUE	Findlay et al. 2009	AG	TRUE	3465	TRUE	5604	TRUE	TRUE
Sfp36F	FBgn0261057	Findlay et al. 2009	TRUE	FALSE	TRUE	Findlay et al. 2009	AG	TRUE	219	TRUE	2165	TRUE	TRUE
Sfp38D	FBgn0261058	Findlay et al. 2009	TRUE	FALSE	TRUE	Findlay et al. 2009	AG	TRUE	132	TRUE	407	TRUE	TRUE
Sfp78E	FBgn0261059	Findlay et al. 2009	TRUE	FALSE	TRUE	Findlay et al. 2009	AG	TRUE	291	TRUE	1293	TRUE	TRUE
Sfp93F	FBgn0261060	Findlay et al. 2009	TRUE	FALSE	TRUE	Findlay et al. 2009	AG	TRUE	480	TRUE	2016	TRUE	TRUE
Sfp96F	FBgn0261061	Findlay et al. 2009	TRUE	FALSE	TRUE	Findlay et al. 2009	AG	TRUE	228	TRUE	52018	TRUE	TRUE
CG42682	FBgn0261568	Sepil et al. 2019	TRUE	FALSE	FALSE	–	AG	TRUE	68	TRUE	326	TRUE	TRUE
CG42782	FBgn0261853	Avila et al. 2015	TRUE	FALSE	TRUE	Avila et al. 2015; Sepil et al. 2019; Wigby et al. 2020	AG	TRUE	792	TRUE	55445	TRUE	TRUE
CG42852	FBgn0262099	present report	TRUE	TRUE	FALSE	–	AG	TRUE	4557	TRUE	159380	TRUE	TRUE
CG42869	FBgn0262143	present report	TRUE	FALSE	FALSE	–	AG	TRUE	29	TRUE	1110	TRUE	TRUE
CG43056	FBgn0262358	present report	TRUE	FALSE	FALSE	–	AG	TRUE	45	TRUE	379	TRUE	TRUE
CG43057	FBgn0262359	Sepil et al. 2019	TRUE	TRUE	FALSE	–	AG	TRUE	363	TRUE	885	TRUE	TRUE
CG43061	FBgn0262363	Sepil et al. 2019	TRUE	TRUE	FALSE	–	AG	TRUE	112	TRUE	1280	TRUE	TRUE
CG43063	FBgn0262365	present report	TRUE	FALSE	FALSE	–	AG	TRUE	77	TRUE	636	TRUE	TRUE
CG43101	FBgn0262547	Sepil et al. 2019	TRUE	TRUE	FALSE	–	AG	TRUE	2601	TRUE	11247	TRUE	TRUE
CG43111	FBgn0262571	Sepil et al. 2019	TRUE	FALSE	TRUE	Sepil et al. 2019	AG	TRUE	223	TRUE	1086	TRUE	TRUE
CG43114	FBgn0262574	present report	TRUE	FALSE	FALSE	–	AG	TRUE	89	FALSE	397	TRUE	TRUE
CG43123	FBgn0262583	Sepil et al. 2019	TRUE	TRUE	FALSE	–	AG	TRUE	1994	TRUE	147	TRUE	TRUE
CG43145	FBgn0262621	Sepil et al. 2019	TRUE	FALSE	TRUE	Sepil et al. 2019	AG	TRUE	152	TRUE	1054	TRUE	TRUE
CG43147	FBgn0262623	Avila et al. 2015	TRUE	FALSE	TRUE	Avila et al. 2015; Sepil et al. 2019; Wigby et al. 2020	AG	TRUE	21393	TRUE	152510	TRUE	TRUE
CG43185	FBgn0262814	present report	TRUE	TRUE	FALSE	–	AG	TRUE	439	TRUE	489	TRUE	TRUE
CG43254	FBgn0262899	present report	TRUE	TRUE	FALSE	–	AG	TRUE	799	TRUE	1658	TRUE	TRUE
CG43267	FBgn0262948	present report	TRUE	TRUE	FALSE	–	AG	TRUE	171	TRUE	133	TRUE	TRUE
CG43307	FBgn0262999	Sepil et al. 2019	TRUE	FALSE	FALSE	–	AG	TRUE	43	TRUE	709	TRUE	TRUE
CG43319	FBgn0263024	Findlay et al. 2008	TRUE	FALSE	TRUE	Findlay et al. 2008	AG	TRUE	5472	TRUE	17331	TRUE	TRUE
CG43350	FBgn0263082	present report	TRUE	TRUE	FALSE	–	AG	TRUE	874	TRUE	887	TRUE	TRUE
CG43392	FBgn0263249	present report	TRUE	TRUE	FALSE	–	AG	TRUE	3886	TRUE	7576	TRUE	TRUE
Acp98AB	FBgn0263597	Wolfner et al. 1997	TRUE	FALSE	TRUE	Lung et al. (unpublished, in Wolfner et al. 1997)	AG	TRUE	4036	TRUE	231843	TRUE	TRUE
CG43679	FBgn0263762	present report	TRUE	TRUE	FALSE	–	AG	TRUE	355	TRUE	764	TRUE	TRUE
CG43788	FBgn0264329	present report	TRUE	TRUE	FALSE	–	AG	TRUE	1397	TRUE	16297	TRUE	TRUE
CG43789	FBgn0264330	present report	TRUE	TRUE	FALSE	–	AG	TRUE	123	TRUE	1711	TRUE	TRUE
CG43798	FBgn0264342	present report	TRUE	FALSE	FALSE	–	AG	TRUE	49	TRUE	69	TRUE	TRUE
CG43829	FBgn0264377	present report	TRUE	FALSE	FALSE	–	AG	TRUE	117	TRUE	60	TRUE	TRUE
CG43993	FBgn0264725	present report	TRUE	FALSE	FALSE	–	AG	TRUE	79	TRUE	403	TRUE	TRUE
CG44102	FBgn0264911	present report	TRUE	TRUE	FALSE	–	AG	TRUE	183	TRUE	215	TRUE	TRUE
CG44139	FBgn0264988	present report	TRUE	FALSE	FALSE	–	AG	TRUE	81	TRUE	308	TRUE	TRUE
CG44198	FBgn0265087	present report	TRUE	FALSE	FALSE	–	AG	TRUE	34	TRUE	859	TRUE	TRUE
CG17097	FBgn0265264	Swanson et al. 2001; Mueller et al. 2005	TRUE	FALSE	TRUE	Findlay et al. 2008	AG	TRUE	12383	TRUE	10104	TRUE	TRUE
CG13639	FBgn0265266	Avila et al. 2015 (unpublished, in Wigby et al. 2020)	TRUE	TRUE	FALSE	–	AG	TRUE	202	TRUE	413	TRUE	TRUE
CG18258	FBgn0265267	Sepil et al. 2019	TRUE	TRUE	FALSE	–	AG	TRUE	888	TRUE	863	TRUE	TRUE
Sfp33A4	FBgn0265349	Findlay et al. 2009	TRUE	FALSE	TRUE	Findlay et al. 2009	AG	TRUE	53	TRUE	2885	TRUE	TRUE
CG44388	FBgn0265538	present report	TRUE	TRUE	FALSE	–	AG	TRUE	418	TRUE	38837	TRUE	TRUE
CG44574	FBgn0265785	Sepil et al. 2019	TRUE	TRUE	FALSE	–	AG	TRUE	479	TRUE	308	TRUE	TRUE
CG45011	FBgn0266363	Sepil et al. 2019	TRUE	TRUE	FALSE	–	AG	TRUE	1768	TRUE	1756	TRUE	TRUE
CG45012	FBgn0266364	present report	TRUE	TRUE	FALSE	–	AG	TRUE	185	TRUE	356	TRUE	TRUE
CG42259	FBgn0266569	present report	TRUE	FALSE	FALSE	–	AG	TRUE	48	TRUE	136	TRUE	TRUE
Acp33A	FBgn0267327	Swanson et al. 2001; Mueller et al. 2005	TRUE	FALSE	TRUE	Findlay et al. 2008	AG	TRUE	2460	TRUE	37628	TRUE	TRUE
CG46042	FBgn0267709	present report	TRUE	FALSE	FALSE	–	AG	TRUE	26	TRUE	311	TRUE	TRUE
Phm	FBgn0283509	Findlay et al. 2008	TRUE	FALSE	TRUE	Findlay et al. 2008	AG	TRUE	132	TRUE	92	TRUE	TRUE
Est-6	FBgn0000592	Sheehan et al. 1979; Richmond et al. 1980	FALSE	FALSE	TRUE	Richmond et al. 1980	ED	TRUE	4397	TRUE	3806	TRUE	FALSE
Gld	FBgn0001112	Cavener & MacIntyre 1983	FALSE	FALSE	TRUE	Cavener & MacIntyre 1983	ED	TRUE	353	TRUE	528	FALSE	FALSE
Hsc70-3	FBgn0001218	Walker et al. 2006	FALSE	FALSE	FALSE	–	AG	TRUE	2096	TRUE	761	TRUE	FALSE
Jon99Cii	FBgn0003356	Sitnik et al. 2016; present report (checked with SignalP and Flyatlas2)	FALSE	FALSE	FALSE	–	TE	FALSE	222	FALSE	0.6	TRUE	TRUE
CG8651	FBgn0003862	Findlay et al. 2008	FALSE	FALSE	TRUE	Findlay et al. 2008	TE	FALSE	3	FALSE	5.5	FALSE	FALSE
αTry	FBgn0003863	Sitnik et al. 2016; Wigby et al. 2020; present report (checked with SignalP and Flyatlas2)	FALSE	FALSE	FALSE	–	AG	FALSE	73	FALSE	11	TRUE	TRUE
wbl	FBgn0004003	Takemori et al. 2009; Wigby et al. 2020; present report (checked with SignalP)	FALSE	FALSE	FALSE	–	AG	TRUE	336	TRUE	277	TRUE	FALSE
Ccp84Ad	FBgn0004780	Findlay et al. 2008	FALSE	FALSE	TRUE	Findlay et al. 2008	AG	FALSE	0	TRUE	6.4	TRUE	TRUE
Crc	FBgn0005585	Walker et al. 2006	FALSE	FALSE	FALSE	–	AG	TRUE	5415	TRUE	1193	TRUE	FALSE
RNaseX25	FBgn0010406	Swanson et al. 2001; Mueller et al. 2005	FALSE	FALSE	FALSE	–	AG	FALSE	10	TRUE	32	TRUE	TRUE
Fkbp13	FBgn0010470	Walker et al. 2006	FALSE	FALSE	FALSE	–	AG	TRUE	153	TRUE	237	TRUE	FALSE
Aph-4	FBgn0016123	Swanson et al. 2001; Mueller et al. 2005	FALSE	FALSE	FALSE	–	AG	TRUE	150	TRUE	234	TRUE	FALSE
Idgf3	FBgn0020414	Sepil et al. 2019	FALSE	FALSE	FALSE	–	TE	FALSE	40	FALSE	34	TRUE	TRUE
Tsf1	FBgn0022355	Takemori et al. 2009; Wigby et al. 2020; present report (checked with SignalP)	FALSE	FALSE	FALSE	–	TE	FALSE	37	FALSE	8.8	TRUE	TRUE
Peritrophin-A	FBgn0022770	Findlay et al. 2008	FALSE	FALSE	TRUE	Findlay et al. 2008	AG	TRUE	12	TRUE	9.9	TRUE	TRUE
CG2918	FBgn0023529	Walker et al. 2006	FALSE	FALSE	FALSE	–	AG	TRUE	381	TRUE	393	TRUE	FALSE
Timp	FBgn0025879	Ayroles et al. 2011; present report (checked with SignalP)	FALSE	FALSE	FALSE	–	AG	FALSE	12	TRUE	34	TRUE	TRUE
CG6352	FBgn0026058	Findlay et al. 2008	FALSE	FALSE	TRUE	Findlay et al. 2008	AG	FALSE	1	FALSE	0.1	FALSE	FALSE
Ugt35A1	FBgn0026315	Ayroles et al. 2011; present report (checked with SignalP)	FALSE	FALSE	FALSE	–	AG	FALSE	26	TRUE	41	TRUE	FALSE
Idgf4	FBgn0026415	Sepil et al. 2019	FALSE	FALSE	FALSE	–	TE	FALSE	84	FALSE	17	TRUE	TRUE
SPARC	FBgn0026562	Ayroles et al. 2011; present report (checked with SignalP)	FALSE	FALSE	FALSE	–	AG	FALSE	63	FALSE	24	TRUE	TRUE
GCS2α	FBgn0027588	Takemori et al. 2009; Wigby et al. 2020; present report (checked with SignalP)	FALSE	FALSE	FALSE	–	AG	TRUE	117	TRUE	103	TRUE	FALSE
Met75Cb	FBgn0028415	Findlay et al. 2008	FALSE	FALSE	TRUE	Findlay et al. 2008	AG	TRUE	46	FALSE	0	TRUE	TRUE
Met75Ca	FBgn0028416	Findlay et al. 2008	FALSE	FALSE	TRUE	Findlay et al. 2008	ED	TRUE	137	TRUE	2.2	TRUE	TRUE
Spn3	FBgn0028986	Swanson et al. 2001; Mueller et al. 2005	FALSE	FALSE	TRUE	Ravi Ram et al. 2005	AG	TRUE	1182	TRUE	7398	TRUE	FALSE
Spn2	FBgn0028987	Swanson et al. 2001; Mueller et al. 2005	FALSE	FALSE	TRUE	Ravi Ram et al. 2005	AG	TRUE	1318	TRUE	5335	TRUE	FALSE
Spn42Dd	FBgn0028988	Findlay et al. 2008	FALSE	FALSE	TRUE	Findlay et al. 2008	AG	TRUE	525	TRUE	431	TRUE	FALSE
CG3097	FBgn0029804	Wong et al. 2012	FALSE	FALSE	TRUE	Sepil et al. 2019	AG	FALSE	19	TRUE	29	TRUE	FALSE
CG9806	FBgn0030222	Ravi Ram & Wolfner 2007	FALSE	FALSE	FALSE	–	AG	TRUE	18	TRUE	29	TRUE	FALSE
CG2111	FBgn0030223	Sepil et al. 2019	FALSE	FALSE	FALSE	–	AG	TRUE	20	TRUE	43	TRUE	TRUE
CG1637	FBgn0030245	Ayroles et al. 2011; present report (checked with SignalP)	FALSE	FALSE	FALSE	–	AG	TRUE	42	TRUE	147	TRUE	FALSE
CG11590	FBgn0030545	Sepil et al. 2019	FALSE	FALSE	FALSE	–	AG	TRUE	262	TRUE	297	FALSE	FALSE
PPYR1	FBgn0030623	Findlay et al. 2008	FALSE	FALSE	TRUE	Findlay et al. 2008	TE	FALSE	19	FALSE	0	FALSE	FALSE
Ggt-1	FBgn0030932	Walker et al. 2006	FALSE	FALSE	TRUE	Findlay et al. 2008	AG	TRUE	225	TRUE	392	FALSE	FALSE
CG12506	FBgn0031276	Sitnik et al. 2016; Wigby et al. 2020	FALSE	FALSE	FALSE	–	TE	FALSE	40	FALSE	0.3	TRUE	FALSE
Npc2a	FBgn0031381	Ayroles et al. 2011; present report (checked with SignalP)	FALSE	FALSE	FALSE	–	AG	FALSE	43	TRUE	63	TRUE	TRUE
CG16995	FBgn0031412	Ravi Ram & Wolfner 2007	FALSE	FALSE	FALSE	–	TE	FALSE	0	FALSE	1	FALSE	FALSE
CG2975	FBgn0031468	Ravi Ram & Wolfner 2007	FALSE	FALSE	FALSE	–	AG	TRUE	64	TRUE	55	FALSE	FALSE
CG11034	FBgn0031741	Sepil et al. 2019	FALSE	FALSE	FALSE	–	AG	FALSE	33	TRUE	31	TRUE	TRUE
CG14277	FBgn0032008	Ayroles et al. 2011; present report (checked with SignalP)	FALSE	FALSE	FALSE	–	AG	FALSE	13	TRUE	60	TRUE	TRUE
CG9525	FBgn0032080	Ravi Ram & Wolfner 2007	FALSE	FALSE	FALSE	–	AG	TRUE	6	TRUE	58	TRUE	TRUE
CG31883	FBgn0032122	Findlay et al. 2008	FALSE	FALSE	TRUE	Findlay et al. 2008	AG	TRUE	8976	TRUE	3057	FALSE	TRUE
CG14069	FBgn0032315	Sitnik et al. 2016; Wigby et al. 2020	FALSE	FALSE	FALSE	–	TE	FALSE	4	FALSE	0	TRUE	TRUE
CG14913	FBgn0032331	Ravi Ram & Wolfner 2007	FALSE	FALSE	FALSE	–	AG	TRUE	23	TRUE	10	TRUE	TRUE
CG10730	FBgn0032843	Findlay et al. 2008	FALSE	FALSE	TRUE	Findlay et al. 2008	AG	TRUE	78	TRUE	166	TRUE	FALSE
CG11630	FBgn0032964	Findlay et al. 2008	FALSE	FALSE	TRUE	Findlay et al. 2008	TE	FALSE	3	TRUE	17	FALSE	FALSE
polyph	FBgn0033572	Findlay et al. 2008	FALSE	FALSE	TRUE	Findlay et al. 2008	TE	FALSE	1	TRUE	28	FALSE	FALSE
CG17574	FBgn0033777	Ayroles et al. 2011; present report (checked with SignalP)	FALSE	FALSE	FALSE	–	TE	FALSE	16	FALSE	26	TRUE	TRUE
Qsox1	FBgn0033814	Ayroles et al. 2011; present report (checked with SignalP)	FALSE	FALSE	FALSE	–	AG	TRUE	155	TRUE	200	TRUE	FALSE
S-Lap7	FBgn0033868	Findlay et al. 2008	FALSE	FALSE	TRUE	Findlay et al. 2008	TE	FALSE	284	FALSE	3.6	FALSE	FALSE
CG6357	FBgn0033875	Sepil et al. 2019	FALSE	FALSE	FALSE	–	TE	FALSE	101	FALSE	56	TRUE	FALSE
Cpr51A	FBgn0033942	Findlay et al. 2008	FALSE	FALSE	TRUE	Findlay et al. 2008	TE	FALSE	12	FALSE	1.2	TRUE	TRUE
CG8093	FBgn0033999	Swanson et al. 2001; Mueller et al. 2005	FALSE	FALSE	FALSE	–	TE	FALSE	11	FALSE	0.4	TRUE	TRUE
CG6426	FBgn0034162	Findlay et al. 2008	FALSE	FALSE	TRUE	Findlay et al. 2008	TE	FALSE	6	FALSE	2.4	TRUE	TRUE
CG10764	FBgn0034221	Sitnik et al. 2016; Wigby et al. 2020	FALSE	FALSE	FALSE	–	TE	FALSE	0	FALSE	0.1	TRUE	TRUE
CG4847	FBgn0034229	Swanson et al. 2001; Mueller et al. 2005	FALSE	FALSE	TRUE	Findlay et al. 2008	AG	TRUE	3163	TRUE	2058	TRUE	FALSE
CG6370	FBgn0034277	Swanson et al. 2001; Mueller et al. 2005	FALSE	FALSE	FALSE	–	AG	TRUE	135	TRUE	226	TRUE	FALSE
CG15116	FBgn0034415	Ravi Ram & Wolfner 2007	FALSE	FALSE	TRUE	Findlay et al. 2008	AG	TRUE	289	TRUE	742	FALSE	FALSE
CG15117	FBgn0034417	Findlay et al. 2008	FALSE	FALSE	TRUE	Findlay et al. 2008	AG	TRUE	109	TRUE	295	FALSE	FALSE
fest	FBgn0034435	Findlay et al. 2008	FALSE	FALSE	TRUE	Findlay et al. 2008	TE	FALSE	97	FALSE	0.8	FALSE	FALSE
Cpr56F	FBgn0034499	Sitnik et al. 2016; Wigby et al. 2020	FALSE	FALSE	FALSE	–	TE	FALSE	6	FALSE	0.1	TRUE	TRUE
CG10433	FBgn0034638	Swanson et al. 2001; Mueller et al. 2005	FALSE	FALSE	TRUE	Findlay et al. 2008	AG	FALSE	25	FALSE	83	TRUE	TRUE
CG9294	FBgn0034666	Sitnik et al. 2016; Wigby et al. 2020	FALSE	FALSE	FALSE	–	TE	FALSE	0	FALSE	0	TRUE	TRUE
Swim	FBgn0034709	Takemori et al. 2009; Wigby et al. 2020; present report (checked with SignalP)	FALSE	FALSE	FALSE	–	AG	FALSE	26	TRUE	22	TRUE	TRUE
CG2852	FBgn0034753	Walker et al. 2006	FALSE	FALSE	TRUE	Findlay et al. 2008	AG	TRUE	615	TRUE	862	TRUE	FALSE
Obp58b	FBgn0034768	Wong et al. 2012	FALSE	FALSE	FALSE	–	AG	TRUE	4	FALSE	2	TRUE	TRUE
CG9168	FBgn0035216	Findlay et al. 2008	FALSE	FALSE	TRUE	Findlay et al. 2008	AG	TRUE	99	TRUE	116	TRUE	FALSE
CG10862	FBgn0035455	Findlay et al. 2008	FALSE	FALSE	TRUE	Findlay et al. 2008	TE	FALSE	15	TRUE	226	FALSE	FALSE
CG13309	FBgn0035933	Swanson et al. 2001; Mueller et al. 2005	FALSE	FALSE	FALSE	–	TE	FALSE	24	FALSE	0.9	TRUE	TRUE
CG6628	FBgn0036072	Sitnik et al. 2016; Wigby et al. 2020	FALSE	FALSE	FALSE	–	TE	FALSE	15	FALSE	0.3	TRUE	TRUE
Cpr67Fb	FBgn0036110	Findlay et al. 2008	FALSE	FALSE	TRUE	Findlay et al. 2008	AG	FALSE	8	FALSE	2.6	TRUE	TRUE
CG6168	FBgn0036154	Swanson et al. 2001; Mueller et al. 2005	FALSE	FALSE	FALSE	–	AG	TRUE	176	TRUE	554	FALSE	FALSE
CG6071	FBgn0036186	Findlay et al. 2008	FALSE	FALSE	TRUE	Findlay et al. 2008	AG	TRUE	556	TRUE	408	TRUE	FALSE
CG3349	FBgn0036459	Ravi Ram & Wolfner 2007	FALSE	FALSE	FALSE	–	AG	TRUE	12	TRUE	11	TRUE	FALSE
CG7304	FBgn0036527	Ravi Ram & Wolfner 2007	FALSE	FALSE	FALSE	–	AG	TRUE	23	TRUE	130	FALSE	FALSE
CG18233	FBgn0036795	Ravi Ram & Wolfner 2007	FALSE	FALSE	FALSE	–	AG	TRUE	199	TRUE	397	FALSE	FALSE
CG18135	FBgn0036837	Findlay et al. 2008	FALSE	FALSE	TRUE	Findlay et al. 2008	AG	FALSE	16	FALSE	13	TRUE	TRUE
Spn77Bc	FBgn0036970	Swanson et al. 2001; Mueller et al. 2005	FALSE	FALSE	TRUE	Ravi Ram et al. 2005	ED	TRUE	4987	TRUE	4719	TRUE	FALSE
CG10029	FBgn0037498	Takemori et al. 2009; Wigby et al. 2020; present report (checked with SignalP)	FALSE	FALSE	FALSE	–	AG	TRUE	61	TRUE	363	TRUE	FALSE
scpr-C	FBgn0037879	Sitnik et al. 2016; Wigby et al. 2020; present report (checked with SignalP and Flyatlas2)	FALSE	FALSE	FALSE	–	TE	FALSE	231	FALSE	1.5	TRUE	TRUE
scpr-B	FBgn0037888	Sitnik et al. 2016; Wigby et al. 2020	FALSE	FALSE	FALSE	–	TE	FALSE	95	FALSE	0.8	TRUE	TRUE
Scpr-A	FBgn0037889	Findlay et al. 2008	FALSE	FALSE	TRUE	Findlay et al. 2008	TE	FALSE	113	FALSE	1.1	TRUE	TRUE
CG11598	FBgn0038067	Swanson et al. 2001; Mueller et al. 2005	FALSE	FALSE	TRUE	Ravi Ram et al. 2005	AG	TRUE	16	TRUE	30	TRUE	FALSE
CG11600	FBgn0038068	Sepil et al. 2019	FALSE	FALSE	FALSE	–	AG	TRUE	12	TRUE	26	TRUE	FALSE
CG11608	FBgn0038069	Ravi Ram & Wolfner 2007	FALSE	FALSE	TRUE	Findlay et al. 2008	AG	TRUE	184	TRUE	270	TRUE	FALSE
GILT1	FBgn0038149	Ayroles et al. 2011; present report (checked with SignalP)	FALSE	FALSE	FALSE	–	AG	FALSE	218	TRUE	79	TRUE	FALSE
Adgf-C	FBgn0038173	Sepil et al. 2019	FALSE	FALSE	FALSE	–	AG	TRUE	41	TRUE	37	TRUE	FALSE
CG17271	FBgn0038829	Ravi Ram & Wolfner 2007	FALSE	FALSE	FALSE	–	AG	TRUE	97	TRUE	121	TRUE	FALSE
Qsox3	FBgn0038918	Findlay et al. 2008	FALSE	FALSE	TRUE	Findlay et al. 2008	AG	TRUE	76	TRUE	519	TRUE	FALSE
GILT3	FBgn0039098	Ayroles et al. 2011; present report (checked with SignalP)	FALSE	FALSE	FALSE	–	AG	FALSE	1	TRUE	58	TRUE	TRUE
CG14245	FBgn0039452	Sitnik et al. 2016; Wigby et al. 2020; present report (checked with SignalP and Flyatlas2)	FALSE	FALSE	FALSE	–	TE	FALSE	43	FALSE	0.3	TRUE	TRUE
Gp93	FBgn0039562	Walker et al. 2006	FALSE	FALSE	FALSE	–	AG	TRUE	1335	TRUE	500	TRUE	FALSE
CG4815	FBgn0039568	Ravi Ram & Wolfner 2007	FALSE	FALSE	TRUE	Findlay et al. 2008	AG	TRUE	21	TRUE	39	TRUE	TRUE
CG10000	FBgn0039596	Ravi Ram & Wolfner 2007	FALSE	FALSE	FALSE	–	AG	TRUE	2	TRUE	3	FALSE	FALSE
PH4αNE2	FBgn0039783	Ayroles et al. 2011; present report (checked with SignalP)	FALSE	FALSE	FALSE	–	AG	TRUE	127	TRUE	376	TRUE	FALSE
yip7	FBgn0040060	Sitnik et al. 2016; Wigby et al. 2020; present report (checked with SignalP and Flyatlas2)	FALSE	FALSE	FALSE	–	TE	FALSE	149	FALSE	6.3	TRUE	TRUE
TepIV	FBgn0041180	Swanson et al. 2001; Mueller et al. 2005	FALSE	FALSE	FALSE	–	AG	FALSE	20	FALSE	17	TRUE	TRUE
Or82a	FBgn0041621	Findlay et al. 2008	FALSE	FALSE	TRUE	Findlay et al. 2008	AG	FALSE	0	FALSE	0.1	FALSE	FALSE
Dmel\Hexo2	FBgn0041629	Findlay et al. 2008	FALSE	FALSE	TRUE	Findlay et al. 2008	AG	TRUE	86	TRUE	111	TRUE	FALSE
CG18749	FBgn0042182	Ravi Ram & Wolfner 2007	FALSE	FALSE	FALSE	–	AG	TRUE	104	TRUE	81	TRUE	FALSE
vsg	FBgn0045823	Swanson et al. 2001; Mueller et al. 2005	FALSE	FALSE	FALSE	–	AG	FALSE	1582	TRUE	122	TRUE	FALSE
NT5E-2	FBgn0050104	Sepil et al. 2019	FALSE	FALSE	FALSE	–	TE	FALSE	36	TRUE	37	TRUE	FALSE
CG30463	FBgn0050463	Ravi Ram & Wolfner 2007	FALSE	FALSE	FALSE	–	AG	TRUE	40	TRUE	70	FALSE	TRUE
CG31016	FBgn0051016	Ravi Ram & Wolfner 2007	FALSE	FALSE	FALSE	–	AG	TRUE	6	TRUE	67	TRUE	FALSE
CG31198	FBgn0051198	Sitnik et al. 2016; Wigby et al. 2020; present report (checked with SignalP and Flyatlas2)	FALSE	FALSE	FALSE	–	AG	FALSE	151	FALSE	1.6	TRUE	FALSE
CG31445	FBgn0051445	Sepil et al. 2019	FALSE	FALSE	FALSE	–	TE	FALSE	15	TRUE	25	TRUE	TRUE
CG31496	FBgn0051496	Ayroles et al. 2011; present report (checked with SignalP)	FALSE	FALSE	FALSE	–	AG	TRUE	695	TRUE	262	FALSE	FALSE
Acp24A4	FBgn0051779	Begun & Lindfors 2005	FALSE	FALSE	TRUE	Findlay et al. 2008	AG	FALSE	16	FALSE	124	TRUE	TRUE
CG31872	FBgn0051872	Swanson et al. 2001; Mueller et al. 2005; Walker et al. 2006	FALSE	FALSE	TRUE	Findlay et al. 2008	AG	TRUE	10487	TRUE	5284	TRUE	FALSE
Spn28Da	FBgn0051902	Wong et al. 2012	FALSE	FALSE	FALSE	–	AG	TRUE	37	TRUE	152	TRUE	FALSE
NUCB1	FBgn0052190	Findlay et al. 2008	FALSE	FALSE	TRUE	Findlay et al. 2008	AG	TRUE	415	TRUE	180	TRUE	FALSE
CG32201	FBgn0052201	Ravi Ram & Wolfner 2007	FALSE	FALSE	FALSE	–	AG	TRUE	74	TRUE	229	TRUE	FALSE
Spn75F	FBgn0052203	Swanson et al. 2001; Mueller et al. 2005	FALSE	FALSE	TRUE	Findlay et al. 2008	AG	TRUE	501	TRUE	1292	TRUE	FALSE
CG32425	FBgn0052425	Ayroles et al. 2011; present report (checked with SignalP)	FALSE	FALSE	FALSE	–	AG	TRUE	428	NA	NA	FALSE	TRUE
CG32985	FBgn0052985	Ayroles et al. 2011; present report (checked with SignalP)	FALSE	FALSE	FALSE	–	AG	TRUE	89	TRUE	243	TRUE	FALSE
Spn28Db	FBgn0053121	Wong et al. 2012	FALSE	FALSE	TRUE	Sepil et al. 2019	AG	TRUE	21	TRUE	118	TRUE	TRUE
CG33325	FBgn0053325	Ayroles et al. 2011; present report (checked with SignalP)	FALSE	FALSE	FALSE	–	AG	TRUE	72	TRUE	103	FALSE	TRUE
CG33462	FBgn0053462	Ravi Ram & Wolfner 2007	FALSE	FALSE	FALSE	–	AG	FALSE	0	FALSE	0	TRUE	TRUE
CG40160	FBgn0058160	Sepil et al. 2019	FALSE	FALSE	FALSE	–	AG	FALSE	6	TRUE	45	TRUE	TRUE
CG34295	FBgn0085324	Sepil et al. 2019	FALSE	FALSE	FALSE	–	AG	TRUE	16	TRUE	73	TRUE	TRUE
CG34435	FBgn0085464	Findlay et al. 2008	FALSE	FALSE	TRUE	Findlay et al. 2008	TE	FALSE	4	FALSE	0	FALSE	FALSE
Egm	FBgn0086712	Findlay et al. 2008	FALSE	FALSE	TRUE	Findlay et al. 2008	AG	FALSE	4	FALSE	6.4	FALSE	FALSE
CG42326	FBgn0259226	Ravi Ram & Wolfner 2007	FALSE	FALSE	FALSE	–	AG	TRUE	4	FALSE	0.8	TRUE	TRUE
Sfp24Ba	FBgn0259951	Findlay et al. 2008	FALSE	FALSE	TRUE	Findlay et al. 2008	AG	FALSE	96	FALSE	14	TRUE	TRUE
Sfp24Bb	FBgn0259952	Findlay et al. 2008	FALSE	FALSE	TRUE	Findlay et al. 2008	AG	FALSE	89	FALSE	92	TRUE	TRUE
CG42823	FBgn0262005	Ravi Ram & Wolfner 2007	FALSE	FALSE	FALSE	–	AG	TRUE	3	TRUE	11	TRUE	TRUE
CG43691	FBgn0263774	Findlay et al. 2008	FALSE	FALSE	TRUE	Findlay et al. 2008	TE	FALSE	3	FALSE	0	FALSE	FALSE
Pde1c	FBgn0264815	Findlay et al. 2008	FALSE	FALSE	TRUE	Findlay et al. 2008	TE	FALSE	4	FALSE	0.1	FALSE	FALSE
CG18234	FBgn0265268	Ravi Ram & Wolfner 2007	FALSE	FALSE	FALSE	–	AG	TRUE	118	TRUE	439	TRUE	FALSE
Drs	FBgn0283461	Avila et al. 2015 (unpublished; in Gigby et al. 2020); present report (checked with Flyatlas2)	FALSE	FALSE	FALSE	–	AG	FALSE	92	NA	NA	TRUE	TRUE
Fas1	FBgn0285925	Sepil et al. 2019	FALSE	FALSE	FALSE	–	TE	FALSE	56	FALSE	25	TRUE	TRUE
Pdi	FBgn0286818	Walker et al. 2006	FALSE	FALSE	FALSE	–	AG	TRUE	2919	TRUE	1631	TRUE	FALSE
* AG: Accessory Glands; EB: Ejaculatory Bulb; ED: Ejaculatory Duct; TE: Testes

### Sheet: Table_S2
Taxa	Species	Identification approach	Data source	Search for Dmel ortholos approach	Release update (we updated the sequences to this release via blast searches)	Observations
melanogaster subgroup	D. melanogaster	several (reviewed in present report)	several (reviewed in present report)	none	none	none
	D. simulans	proteomics	Findlay et al. 2008	none	dsim_r2.02 (Flybase 2020_03)	none
	D. yakuba	proteomics	Findlay et al. 2008	none	dyak_r1.05 (Flybase 2017_03) re-annotated by Yang et al. (2018)	one protein per gene was predicted with RefProt (Revale & Hurtado unpublished)
virilis-repleta radiation	D. mayaguana	ESTs	Almeida & DeSalle 2009	none	dmoj_r1.04 (Flybase 2017_03) re-annotated by Yang et al. (2018)	one protein per gene was predicted with RefProt (Revale & Hurtado unpublished)
	D. mojavensis	ESTs	Wagstaff & Begun 2005	none	dmoj_r1.04 (Flybase 2017_03) re-annotated by Yang et al. (2018)	one protein per gene was predicted with RefProt (Revale & Hurtado unpublished)
	D. mojavensis	proteomics	Kelleher et al. 2009	none	dmoj_r1.04 (Flybase 2017_03) re-annotated by Yang et al. (2018)	one protein per gene was predicted with RefProt (Revale & Hurtado unpublished)
	D. virilis	transcriptomics	Ahmed-Braimah et al. 2017	none	dvir_r1.06 (Flybase 2017_03) re-annotated by Yang et al. (2018)	one protein per gene was predicted with RefProt (Revale & Hurtado unpublished)
tephritids	Bactrocera dorsalis	proteomics	Wei et al. 2015	present report blastp searches (bitscore > 40)	none	none
	Ceratitis capitata	ESTs	Davies & Chapman 2006	blast searches by authors	dmel_r6.34 (Flybase 2020_03)	none
	Ceratitis capitata	ESTs	Scolari et al. 2012	blast searches by authors	dmel_r6.34 (Flybase 2020_03)	none
mosquitoes	Aedes aegypti	proteomics	Sirot et al. 2011	blast searches by authors	dmel_r6.34 (Flybase 2020_03)	none
	Aedes aegypti	proteomics	Degner et al. 2019	blast searches by authors	dmel_r6.34 (Flybase 2020_03)	none
	Aedes albopictus	proteomics and transcriptomics	Boes et al. 2014	blast searches by authors	dmel_r6.34 (Flybase 2020_03)	none
	Anopheles gambiae	transcriptomics	Baldini et al. 2012	blast searches by authors	dmel_r6.34 (Flybase 2020_03)	none
